# *DROL1* subunit of U5 snRNP in the spliceosome is specifically required to splice AT–AC-type introns in *Arabidopsis*

**DOI:** 10.1101/2020.10.19.345900

**Authors:** Takamasa Suzuki, Tomomi Shinagawa, Tomoko Niwa, Hibiki Akeda, Satoki Hashimoto, Hideki Tanaka, Yoko Hiroaki, Fumiya Yamasaki, Hiroyuki Mishima, Tsutae Kawai, Tetsuya Higashiyama, Kenzo Nakamura

**Affiliations:** Department of Biological Chemistry, College of Bioscience and Biotechnology, Chubu University, 1200 Matsumoto-cho, Kasugai, Aichi 487-8501, Japan; Cellular and Structural Physiology Institute (CeSPI), Nagoya University, Furo-cho, Chikusa-ku, Nagoya, Aichi 464-8601, Japan; Institute of Transformative Bio-Molecules (WPI-ITbM), Nagoya University, Furo-cho, Chikusa-ku, Nagoya, Aichi 464-8601, Japan; Division of Biological Science, Graduate School of Science, Nagoya University, Nagoya, Aichi 464-8602, Japan; Department of Biological Sciences, Graduate School of Science, The University of Tokyo, 7-3-1 Hongo, Bukyo-ku, Tokyo 113-0033, Japan

**Keywords:** AT–AC-type intron, minor intron, intron splicing, U12-dependent spliceosome, oleosin, abscisic acid response, *Arabidopsis*

## Abstract

An *Arabidopsis* mutant named *defective repression of OLE3::LUC 1* (*drol1*) was originally isolated as a mutant with defects in the repression of *OLEOSIN3* (*OLE3*) after seed germination. In this study, we show that DROL1 is an *Arabidopsis* homolog of yeast DIB1, a subunit of U5 snRNP in the spliceosome. It is also part of a new subfamily that is specific to a certain class of eukaryotes. Comprehensive analysis of the intron splicing using RNA-Seq analysis of the *drol1* mutants revealed that most of the minor introns with AT–AC dinucleotide termini had reduced levels of splicing. Only two nucleotide substitutions from AT–AC to GT–AG enabled AT–AC-type introns to be spliced in *drol1* mutants. Forty-eight genes, including those having important roles in abiotic stress responses and cell proliferation, exhibited reduced splicing of AT–AC-type introns in the *drol1* mutants. Additionally, *drol1* mutant seedlings showed retarded growth, similar to that caused by the activation of abscisic acid signaling, possibly as a result of reduced AT–AC-type intron splicing in the endosomal Na^+^/H^+^ antiporters and plant-specific histone deacetylases. These results indicate that DROL1 is specifically involved in the splicing of minor introns with AT–AC termini, and that this plays an important role in plant growth and development.

**Significance statement:** *Defective Repression of OLE3::LUC 1* (*DROL1)* is a homolog of yeast DIB1, which is a subunit of the U5 snRNP in the spliceosome, but is also part of a new subfamily that is specific to a certain class of eukaryotes. Using RNA-Seq we show that introns with AT–AC dinucleotide termini were specifically retained in the transcriptome of *drol1* mutants and that their splicing plays an important role in plant growth and development.
