## Supplementary material for "*DROL1* subunit of U5 snRNP in the spliceosome is specifically required to splice AT–AC-type introns in *Arabidopsis*": Table S1

### Sheet: Sheet1
Table S1. Summary of the RNA-Seq analysis performed in this study
Days after germination	Strain	sample	reads	mapped to genome by tophat		mapped to cDNA by bowtie
3	Col	Col_3d_1	85525446	75697567	0.885088	63017438	0.736827
3	Col	Col_3d_2	88925903	74078197	0.833033	61511381	0.691715
3	Col	Col_3d_3	71709138	60288192	0.840732	50079023	0.698363
3	drol1-1	drol1-1_3d_1	54103332	47987081	0.886952	40367732	0.746123
3	drol1-1	drol1-1_3d_2	62823948	57647400	0.917602	48801793	0.776802
3	drol1-1	drol1-1_3d_3	68854621	57335776	0.832708	47099231	0.684039
3	drol1-2	drol1-2_3d_1	63511259	56595548	0.89111	47717194	0.751319
3	drol1-2	drol1-2_3d_2	65051573	57377041	0.882024	47467696	0.729693
3	drol1-2	drol1-2_3d_3	70340985	64589179	0.91823	54837666	0.779598
5	Col	Col_5d_1	15068331			9861462	0.65445
5	Col	Col_5d_2	18277586			16362606	0.895228
5	Col	Col_5d_3	15069689			13492525	0.895342
5	drol1-1	drol1-1_5d_1	14294452			12477104	0.872863
5	drol1-1	drol1-1_5d_2	12539659			10787000	0.860231
5	drol1-1	drol1-1_5d_3	28145750			24896042	0.88454
5	drol1-2	drol1-2_5d_1	10297993			9042572	0.878091
5	drol1-2	drol1-2_5d_2	11638643			10050910	0.863581
5	drol1-2	drol1-2_5d_3	10372120			8854618	0.853694
7	Col	Col_7d_1	12887969			11570559	0.89778
7	Col	Col_7d_2	13676403			11760546	0.859915
7	Col	Col_7d_3	13778026			11319116	0.821534
7	drol1-1	drol1-1_7d_1	8313417			7471229	0.898695
7	drol1-1	drol1-1_7d_2	17241059			14640030	0.849138
7	drol1-1	drol1-1_7d_3	20454812			17739818	0.867269
7	drol1-2	drol1-2_7d_1	8850381			7916042	0.89443
7	drol1-2	drol1-2_7d_2	15151903			12742595	0.84099
7	drol1-2	drol1-2_7d_3	12555608			11036763	0.879031
